# Predicting rapid adaptation in time from adaptation in space: a 30-year field experiment in marine snails

**DOI:** 10.1101/2023.09.27.559715

**Authors:** Diego Garcia Castillo, Nick Barton, Rui Faria, Jenny Larsson, Sean Stankowski, Roger Butlin, Kerstin Johannesson, Anja Marie Westram

**Author notes:** Corresponding authors: Diego Garcia,; Anja Marie Westram. These authors contributed equally to this work (Roger Butlin, Kerstin Johannesson, Anja Marie Westram).

## Abstract

Predicting the outcomes of adaptation is a major goal of evolutionary biology. When temporal changes in the environment mirror spatial gradients, it opens up the potential for predicting the course of adaptive evolution over time based on patterns of spatial genetic and phenotypic variation. We assessed this approach in a 30-year transplant experiment in the marine snail *Littorina saxatilis*. In 1992, snails were transplanted from a predation-dominated environment to one dominated by wave action. Based on spatial patterns, we predicted transitions in shell size and morphology, allele frequencies at positions throughout the genome, and chromosomal rearrangement frequencies. Observed changes closely agreed with predictions. Hence, transformation can be both dramatic and rapid, and predicted from knowledge of the phenotypic and genetic variation among populations.
