## Supplementary Table S2 Phenotypic Analysis for "Predicting rapid adaptation in time from adaptation in space: a 30-year field experiment in marine snails"

### Sheet: g=1, Vg site
gw		mean	se_mean	sd	0.025	0.1	0.25	0.5	0.75	0.9	0.975	n_eff	Rhat
	crab	0.0916254	1.38706e-05	0.000936615	0.0897916	0.0904451	0.0909905	0.0916185	0.0922325	0.0928321	0.0934734	4559.66	0.999865
	wave_opt	0.129911	1.03824e-05	0.000743838	0.128455	0.128979	0.129414	0.129903	0.130391	0.130872	0.131403	5132.91	1.0001
	p	0.0095988	2.34834e-05	0.00217856	0.00528186	0.00686056	0.00813052	0.00961198	0.0110178	0.0123931	0.0138619	8606.31	0.999649
	Vg	8.61813e-05	5.66462e-07	2.13183e-05	3.84043e-05	5.49509e-05	7.24939e-05	8.99678e-05	0.000102531	0.000110568	0.000118724	1416.32	1.00091
	Vs	0.000243588	2.48721e-06	9.77372e-05	4.37851e-05	0.000108007	0.000178569	0.000251133	0.000310946	0.000365607	0.000421462	1544.16	1.0013
	sd_phen	0.0106044	4.04934e-06	0.000389956	0.00987311	0.0101093	0.0103415	0.0105967	0.0108625	0.0111085	0.0114018	9273.92	0.999926
	Vs_Vp	2.16332	0.022201	0.852004	0.390344	0.973183	1.59371	2.23768	2.76762	3.20071	3.70772	1472.79	1.00133
	w_crab	0.0617759	0.00108954	0.052103	4.04424e-08	0.00118376	0.0160906	0.0534842	0.0954583	0.134651	0.179884	2286.86	1.00145
log(gh)		mean	se_mean	sd	0.025	0.1	0.25	0.5	0.75	0.9	0.975	n_eff	Rhat
	crab	-2.2274	9.34065e-05	0.00751977	-2.24212	-2.23696	-2.23238	-2.22749	-2.22231	-2.21769	-2.21284	6481.19	0.99996
	wave_opt	-1.90769	8.00972e-05	0.00676898	-1.92059	-1.91623	-1.91225	-1.90779	-1.90327	-1.89894	-1.8941	7141.85	0.99975
	p	0.201296	0.000610891	0.0319178	0.141083	0.161298	0.179452	0.201028	0.221934	0.241315	0.267721	2729.85	1.00072
	Vg	0.00105474	4.37797e-06	0.000241089	0.000545051	0.000742888	0.000902773	0.00106051	0.00121646	0.00135603	0.00150484	3032.54	1.00072
	Vs	0.00359335	0.000784185	0.0244799	2.11895e-05	8.65993e-05	0.000237658	0.00063937	0.00134561	0.0027067	0.00790479	974.501	1.00477
	sd_phen	0.0861471	4.2259e-05	0.00328185	0.0800102	0.0819817	0.0838825	0.0860589	0.088318	0.0904477	0.092771	6031.14	1.00003
	Vs_Vp	0.465005	0.0996593	3.11756	0.00296191	0.0119874	0.0327894	0.0866626	0.182297	0.360136	1.02337	978.576	1.00484
	w_crab	0.00970211	0.0026783	0.081861	0	1.90959e-259	7.01855e-94	2.27432e-35	3.60035e-17	7.83284e-09	0.00159156	934.188	1.00555
log(r0)		mean	se_mean	sd	0.025	0.1	0.25	0.5	0.75	0.9	0.975	n_eff	Rhat
	crab	0.00515561	5.48297e-05	0.00520925	0.000132688	0.000549389	0.00147264	0.00354665	0.00707055	0.0118539	0.019157	9026.49	1.00007
	wave_opt	0.0185222	0.000205967	0.0191565	0.000433626	0.00182243	0.0050184	0.0124902	0.0255136	0.043208	0.0719899	8650.48	1.00011
	p	-0.0726281	0.000393875	0.0322071	-0.136047	-0.113703	-0.093867	-0.0729231	-0.0513516	-0.0317404	-0.00862355	6686.3	0.999706
	Vg	2.08241e-05	9.91762e-08	7.52272e-06	6.29871e-06	1.11052e-05	1.55422e-05	2.08259e-05	2.59014e-05	3.05562e-05	3.56564e-05	5753.53	1.0008
	Vs	58.7207	0.373672	34.3855	2.74442	11.3325	28.967	58.5092	88.1888	105.289	117.454	8467.76	0.999682
	sd_phen	1.52688	0.000709403	0.0580135	1.41839	1.4538	1.4875	1.52445	1.565	1.60227	1.64781	6687.63	1.00039
	Vs_Vp	25.1456	0.157039	14.5515	1.16534	4.87921	12.4772	25.1997	37.8481	45.2087	48.863	8586.17	0.999709
	w_crab	0.99997	1.58134e-05	0.00134707	0.999904	0.99998	0.999995	0.999999	1	1	1	7256.59	1.00011
a0		mean	se_mean	sd	0.025	0.1	0.25	0.5	0.75	0.9	0.975	n_eff	Rhat
	crab	0.28395	2.96847e-05	0.00223396	0.279632	0.281124	0.282428	0.283959	0.285467	0.286765	0.288352	5663.51	1.00051
	wave_opt	0.354694	2.45986e-05	0.00191881	0.350978	0.352299	0.353434	0.354681	0.355957	0.357154	0.358584	6084.8	1.00002
	p	0.0230104	6.04439e-05	0.00490706	0.0133449	0.0167113	0.0196899	0.0230454	0.0263462	0.0292976	0.0327551	6590.79	1.00035
	Vg	0.000446311	2.67762e-06	0.000117187	0.000196688	0.00027838	0.000367343	0.000459121	0.000536385	0.000589195	0.000636712	1915.42	1.00146
	Vs	0.00172824	1.6139e-05	0.000807672	0.000345667	0.000718333	0.00116249	0.0016761	0.00222134	0.00276677	0.00348364	2504.47	1.00091
	sd_phen	0.024923	9.36382e-06	0.000897935	0.0232615	0.0238001	0.0242997	0.0248907	0.0255004	0.0260662	0.0267894	9195.68	0.999745
	Vs_Vp	2.78321	0.0257846	1.28417	0.554319	1.15509	1.87367	2.70718	3.58834	4.42649	5.57931	2480.42	1.00085
	w_crab	0.224318	0.00274365	0.136351	0.000762966	0.0319057	0.116753	0.225155	0.323455	0.405069	0.490644	2469.77	1.00083
c		mean	se_mean	sd	0.025	0.1	0.25	0.5	0.75	0.9	0.975	n_eff	Rhat
	crab	1.39049	0.000116297	0.00939574	1.37249	1.37865	1.3841	1.39047	1.39669	1.40255	1.40909	6527.21	1.00063
	wave_opt	1.17352	0.000163256	0.0111345	1.1509	1.15905	1.1662	1.17386	1.18114	1.18756	1.19473	4651.65	1.00038
	p	-0.0879237	0.000246365	0.0180025	-0.122173	-0.110814	-0.100176	-0.0881335	-0.0760078	-0.064453	-0.0519027	5339.57	0.999872
	Vg	0.00874724	5.5602e-05	0.00270684	0.00277287	0.00486466	0.00697838	0.00914877	0.0108576	0.0119329	0.0129325	2369.99	1.00166
	Vs	0.108121	0.00107239	0.058761	0.0192662	0.0422571	0.0671734	0.099768	0.138501	0.18402	0.247499	3002.44	1.00043
	sd_phen	0.111637	4.43606e-05	0.00412984	0.103827	0.106425	0.108792	0.111575	0.114374	0.11692	0.119942	8667.08	1.00012
	Vs_Vp	8.65147	0.0849784	4.61397	1.54805	3.44385	5.45388	8.0172	11.0672	14.5585	19.5993	2948.03	1.00037
	w_crab	0.749613	0.00348304	0.149158	0.303225	0.584602	0.706844	0.790533	0.842898	0.878404	0.907054	1833.9	1.00236
log(ShellLength)		mean	se_mean	sd	0.025	0.1	0.25	0.5	0.75	0.9	0.975	n_eff	Rhat
	crab	2.18786	0.00024589	0.017997	2.15252	2.16507	2.17562	2.18796	2.19983	2.21103	2.22317	5356.93	0.999917
	wave_opt	1.47431	0.000272943	0.0201852	1.43325	1.44867	1.46104	1.47442	1.4879	1.49992	1.51306	5469.18	1.00023
	p	-0.113886	0.000731854	0.0515277	-0.21373	-0.180316	-0.149422	-0.114645	-0.0788532	-0.0473797	-0.0124797	4957.16	1.00001
	Vg	0.0316513	0.000196674	0.0085416	0.0126627	0.0194106	0.0260307	0.0329824	0.0381761	0.0414857	0.045085	1886.18	1.0004
	Vs	0.313772	0.00244886	0.112022	0.0908857	0.166365	0.239453	0.315337	0.388309	0.453916	0.534949	2092.57	1.00049
	sd_phen	0.206646	8.25137e-05	0.0075839	0.192824	0.197075	0.201436	0.206329	0.211631	0.21657	0.222284	8447.58	0.999676
	Vs_Vp	7.33998	0.0564323	2.56	2.0829	3.90266	5.63963	7.4442	9.06834	10.494	12.2431	2057.9	1.00045
	w_crab	0.41864	0.0032782	0.138539	0.0621758	0.220968	0.345749	0.446828	0.519034	0.568446	0.616909	1785.96	1.00068

### Sheet: g=2, Vg site
gw		mean	se_mean	sd	0.025	0.1	0.25	0.5	0.75	0.9	0.975	n_eff	Rhat
	crab	0.0915959	1.35674e-05	0.000934809	0.0897682	0.0904082	0.0909567	0.0916007	0.0922315	0.0927852	0.0934312	4747.38	1.00057
	wave_opt	0.129907	1.05374e-05	0.000741906	0.128475	0.128945	0.129409	0.12991	0.1304	0.130845	0.131413	4957.14	1.00052
	p	0.00962125	2.36202e-05	0.00221793	0.00528694	0.00677959	0.0081117	0.00961975	0.0111251	0.0124433	0.0140044	8817.16	0.999998
	Vg	8.68314e-05	5.22776e-07	2.13042e-05	3.73292e-05	5.61353e-05	7.37871e-05	9.06002e-05	0.000102858	0.000110808	0.000119145	1660.72	1.00046
	Vs	0.00055873	4.28914e-06	0.000186774	0.000165048	0.000310239	0.000438281	0.000568748	0.000684179	0.000789739	0.000918452	1896.24	1.00092
	sd_phen	0.0106076	3.96565e-06	0.00038596	0.00988642	0.0101261	0.0103428	0.010593	0.0108601	0.0111061	0.0113994	9472.33	0.999817
	Vs_Vp	4.9592	0.0377403	1.6165	1.48673	2.77007	3.91719	5.08705	6.06066	6.91844	7.93772	1834.59	1.00104
	w_crab	0.260389	0.0025995	0.113208	0.01237	0.0933289	0.186998	0.274575	0.342513	0.396501	0.45378	1896.58	1.00076
log(gh)		mean	se_mean	sd	0.025	0.1	0.25	0.5	0.75	0.9	0.975	n_eff	Rhat
	crab	-2.23041	8.71279e-05	0.00767696	-2.24533	-2.24017	-2.23566	-2.23035	-2.22526	-2.22062	-2.21519	7763.61	0.999922
	wave_opt	-1.91103	6.3369e-05	0.00603669	-1.92252	-1.91873	-1.91509	-1.91117	-1.90691	-1.90328	-1.899	9074.95	1.00021
	p	0.148186	0.000437953	0.0328864	0.0844254	0.106074	0.125543	0.148097	0.170665	0.190656	0.211914	5638.67	0.999711
	Vg	0.000982341	2.34457e-06	0.000174727	0.000649719	0.00075813	0.000863355	0.00097826	0.00109855	0.00120805	0.00133287	5553.84	1.00024
	Vs	0.00113708	2.02149e-05	0.00165787	3.06909e-05	0.000114261	0.000301596	0.000759609	0.00149583	0.00254324	0.0045394	6726.02	0.999709
	sd_phen	0.0860151	3.66009e-05	0.00314733	0.080103	0.0820624	0.0837957	0.0859248	0.0881108	0.0900487	0.0924419	7394.41	0.9997
	Vs_Vp	0.153772	0.00272766	0.221362	0.00423836	0.0155432	0.0405391	0.10251	0.204074	0.345968	0.614453	6586.05	0.999717
	w_crab	9.95775e-05	7.39305e-05	0.00661621	0	3.69468e-196	1.22444e-73	7.21756e-30	1.44447e-15	2.36437e-09	1.41297e-05	8008.86	0.999981
log(r0)		mean	se_mean	sd	0.025	0.1	0.25	0.5	0.75	0.9	0.975	n_eff	Rhat
	crab	0.00516838	5.59638e-05	0.00519677	0.000144271	0.00055629	0.00144913	0.00357344	0.00711435	0.0119984	0.0196352	8622.88	1.00001
	wave_opt	0.0187299	0.000195247	0.0186515	0.000470664	0.00196825	0.00523662	0.0130016	0.0262816	0.0429578	0.0689447	9125.52	0.99995
	p	-0.073648	0.000394157	0.0322726	-0.13649	-0.114614	-0.0957024	-0.0736928	-0.0518589	-0.0318445	-0.0101033	6703.93	1.00005
	Vg	2.08618e-05	1.11389e-07	7.68562e-06	5.77794e-06	1.10316e-05	1.5606e-05	2.07249e-05	2.62165e-05	3.07653e-05	3.6061e-05	4760.69	1.00049
	Vs	57.6095	0.396491	33.6888	2.79319	11.3966	28.633	57.0619	85.7569	103.674	115.643	7219.45	1.00029
	sd_phen	1.525	0.000700543	0.057134	1.41936	1.45307	1.48615	1.5228	1.56276	1.59827	1.6417	6651.5	0.999796
	Vs_Vp	24.7645	0.168568	14.381	1.21801	4.89046	12.2332	24.8029	37.086	44.9555	48.71	7278.27	1.00041
	w_crab	0.999985	1.47159e-06	0.000115005	0.9999	0.999978	0.999994	0.999999	1	1	1	6107.41	1.00112
a0		mean	se_mean	sd	0.025	0.1	0.25	0.5	0.75	0.9	0.975	n_eff	Rhat
	crab	0.283949	2.90648e-05	0.00215503	0.279737	0.281217	0.282496	0.283959	0.285409	0.286685	0.288142	5497.59	0.999944
	wave_opt	0.354722	2.67107e-05	0.00190877	0.351051	0.352294	0.353423	0.354706	0.35599	0.357221	0.358494	5106.66	1.00022
	p	0.0230661	6.90612e-05	0.00490308	0.013169	0.0168612	0.0196863	0.0230585	0.0263954	0.0293705	0.0327025	5040.46	1.00076
	Vg	0.000444955	3.02065e-06	0.000117585	0.000185806	0.000277288	0.000369218	0.000459891	0.000534347	0.000585725	0.000633045	1515.33	1.00245
	Vs	0.00385637	3.33618e-05	0.00158656	0.00109826	0.00189339	0.00275627	0.00377451	0.00482179	0.00587302	0.00730659	2261.6	1.00126
	sd_phen	0.0249235	9.5775e-06	0.000888543	0.0232471	0.0238048	0.0243105	0.0248879	0.025515	0.0260689	0.0267207	8607.02	0.999845
	Vs_Vp	6.2081	0.0533693	2.52347	1.7934	3.07171	4.46479	6.10426	7.76055	9.41772	11.5978	2235.7	1.00124
	w_crab	0.484964	0.00424145	0.153046	0.0987045	0.26592	0.403967	0.515215	0.593395	0.653649	0.711119	1302.01	1.00314
c		mean	se_mean	sd	0.025	0.1	0.25	0.5	0.75	0.9	0.975	n_eff	Rhat
	crab	1.39059	0.00012803	0.0095787	1.3721	1.37845	1.38396	1.39052	1.39706	1.40284	1.40943	5597.45	0.999855
	wave_opt	1.17416	0.000141922	0.0107169	1.15323	1.1603	1.16694	1.17441	1.18144	1.18764	1.19485	5702.2	0.999844
	p	-0.0874193	0.000245101	0.0182017	-0.122436	-0.110962	-0.0998877	-0.0874115	-0.0751242	-0.0640845	-0.0512561	5514.82	1.0003
	Vg	0.00878002	5.68502e-05	0.0027705	0.00264071	0.0047592	0.00691035	0.00921008	0.0109862	0.0120192	0.0129125	2374.93	1.00122
	Vs	0.218958	0.00204172	0.10916	0.0452606	0.0901557	0.139794	0.204624	0.283546	0.366054	0.475396	2858.47	1.00024
	sd_phen	0.111616	4.32807e-05	0.00401691	0.10397	0.106485	0.108857	0.111534	0.114253	0.116821	0.119731	8613.8	0.999608
	Vs_Vp	17.5444	0.16073	8.59471	3.66466	7.28231	11.3245	16.5941	22.7834	29.1093	37.406	2859.36	1.00031
	w_crab	0.865593	0.00233814	0.0995227	0.602424	0.772176	0.847324	0.892633	0.920388	0.937419	0.951429	1811.77	1.0007
log(ShellLength)		mean	se_mean	sd	0.025	0.1	0.25	0.5	0.75	0.9	0.975	n_eff	Rhat
	crab	2.18767	0.000227212	0.0180814	2.15257	2.16464	2.17525	2.18781	2.20007	2.21041	2.22292	6332.87	0.99989
	wave_opt	1.47418	0.000264957	0.0203978	1.4333	1.4476	1.46069	1.47446	1.48816	1.5003	1.51431	5926.76	0.999861
	p	-0.113695	0.000695139	0.0498619	-0.207515	-0.176714	-0.148075	-0.115671	-0.0810869	-0.0489127	-0.00988361	5145.1	0.999965
	Vg	0.0316423	0.000193953	0.00869535	0.0121394	0.0189549	0.0262581	0.0332242	0.0381174	0.041522	0.0446439	2009.93	1.00203
	Vs	0.652642	0.00472892	0.221088	0.198766	0.35806	0.511434	0.657799	0.798763	0.933127	1.07064	2185.78	1.00107
	sd_phen	0.206503	8.34874e-05	0.0076061	0.192074	0.196957	0.201307	0.206316	0.211453	0.216351	0.222004	8300.07	1.00015
	Vs_Vp	15.2888	0.108272	5.05861	4.71774	8.45953	12.0749	15.473	18.6718	21.6573	24.7393	2182.87	1.00101
	w_crab	0.646953	0.00305268	0.125587	0.287045	0.49209	0.608848	0.680217	0.726745	0.760536	0.788772	1692.47	1.00163

### Sheet: g=1, Vg crab
gw		mean	se_mean	sd	0.025	0.1	0.25	0.5	0.75	0.9	0.975	n_eff Rhat
	crab	0.0916246	1.32821e-05	0.000914266	0.0897992	0.0904079	0.0910107	0.091633	0.0922508	0.092793	0.0933806	4738.192 1.0002570
	wave_opt	0.129899	9.71349e-06	0.000725163	0.12848	0.128974	0.129412	0.129899	0.130385	0.130833	0.131328	5573.398 1.0008217
	p	0.0096128	2.25317e-05	0.00217686	0.00527833	0.00683907	0.00818019	0.00959425	0.0110807	0.0123496	0.0138247	9334.101 0.9998296
	Vg	7.12561e-05	4.88145e-07	2.29739e-05	3.03893e-05	3.95996e-05	5.26438e-05	7.17888e-05	8.95573e-05	0.000101938	0.000111647	2214.983 1.0014737
	Vs	0.00018357	2.04006e-06	0.000100323	1.39972e-05	4.92579e-05	0.000104243	0.000180908	0.000258793	0.000316993	0.000377481	2418.317 1.0012246
	sd_phen	0.0105396	4.05134e-06	0.000375078	0.00982479	0.0100667	0.0102829	0.0105305	0.0107863	0.0110291	0.0112997	8571.321 0.9996369
	Vs_Vp	1.65309	0.0182526	0.898032	0.122886	0.446214	0.94157	1.63149	2.34296	2.85022	3.36931	2420.667 1.0012493
	w_crab	0.035677	0.000809772	0.0432801	9.6798e-24	4.66757e-07	0.000906426	0.0174548	0.0589016	0.100802	0.146151	2856.604 1.0004819
log(gh)		mean	se_mean	sd	0.025	0.1	0.25	0.5	0.75	0.9	0.975	n_eff	Rhat
	crab	-2.22555	0.000119201	0.00771418	-2.24022	-2.23559	-2.23078	-2.22566	-2.22036	-2.21559	-2.21026	4188.14	1.00047
	wave_opt	-1.90698	0.000121239	0.00787427	-1.92315	-1.91698	-1.91208	-1.9069	-1.90182	-1.89713	-1.89183	4218.27	0.999744
	p	0.234448	0.00126824	0.037004	0.16293	0.187323	0.208323	0.23234	0.262485	0.28678	0.298458	851.324	1.00574
	Vg	0.000713847	1.05136e-05	0.000308384	7.33355e-05	0.000258636	0.000510018	0.000747436	0.000936127	0.00109046	0.00125535	860.359	1.0062
	Vs	0.0318544	0.00282884	0.08232	3.04811e-05	0.000132278	0.000385752	0.00115655	0.00408489	0.13099	0.324965	846.827	1.00705
	sd_phen	0.0869384	5.38368e-05	0.00331075	0.080708	0.0827863	0.0846503	0.0868366	0.0890841	0.0912053	0.0938774	3781.77	1.00169
	Vs_Vp	4.07367	0.363115	10.4792	0.00415387	0.0179599	0.051581	0.154104	0.544955	16.6991	41.723	832.848	1.00719
	w_crab	0.10945	0.00986591	0.261978	0	1.16562e-166	4.2806e-58	6.63205e-20	3.30704e-06	0.688096	0.863052	705.108	1.00888
log(r0)		mean	se_mean	sd	0.025	0.1	0.25	0.5	0.75	0.9	0.975	n_eff	Rhat
	crab	0.00514727	5.66783e-05	0.00516397	0.000121019	0.000495843	0.00147459	0.00355667	0.00709483	0.0120108	0.0192427	8301.07	0.999859
	wave_opt	0.0182196	0.000205323	0.0184901	0.00035738	0.00180914	0.00528078	0.0126648	0.0248003	0.0421812	0.0665743	8109.71	0.999696
	p	-0.0743279	0.000383426	0.0321245	-0.137937	-0.11565	-0.0961585	-0.0744134	-0.0526091	-0.0330273	-0.0114211	7019.57	0.999857
	Vg	1.28164e-05	9.32553e-08	6.66669e-06	1.49855e-06	4.29026e-06	7.89516e-06	1.23889e-05	1.72006e-05	2.18192e-05	2.69885e-05	5110.62	0.999646
	Vs	57.6484	0.372231	33.7051	2.74112	11.7513	28.2211	57.1248	85.9435	103.711	115.495	8199.09	0.999598
	sd_phen	1.52434	0.000693732	0.0569856	1.42016	1.45298	1.485	1.52245	1.56126	1.59695	1.64261	6747.57	0.999764
	Vs_Vp	24.7752	0.15785	14.3551	1.21035	5.09259	12.2931	24.6384	37.0163	44.7981	48.7031	8270.29	0.999598
	w_crab	0.999979	6.00428e-06	0.000529072	0.999904	0.999979	0.999995	0.999999	1	1	1	7764.4	0.999983
a0		mean	se_mean	sd	0.025	0.1	0.25	0.5	0.75	0.9	0.975	n_eff	Rhat
	crab	0.283977	2.89259e-05	0.00216829	0.279698	0.281163	0.28254	0.283982	0.285433	0.286761	0.288189	5619.03	1.00021
	wave_opt	0.354717	2.39074e-05	0.0019066	0.3511	0.352286	0.353456	0.354678	0.35597	0.357178	0.358491	6359.97	0.999719
	p	0.023146	6.02042e-05	0.00490023	0.0136687	0.0167745	0.0198173	0.02314	0.0264347	0.0293759	0.0327394	6624.91	1.00006
	Vg	0.000326451	2.33314e-06	0.000117365	0.000136199	0.000179739	0.000233287	0.000316071	0.000408942	0.000495282	0.000568818	2530.45	1.00063
	Vs	0.00110957	1.3696e-05	0.000728284	8.32777e-05	0.000276624	0.000547422	0.000989594	0.00155661	0.00211534	0.00277524	2827.59	1.00043
	sd_phen	0.0248233	1.00662e-05	0.000908356	0.0231492	0.0237001	0.0241848	0.0247975	0.0254221	0.0259985	0.0266879	8142.89	0.999819
	Vs_Vp	1.80872	0.0226591	1.19341	0.131559	0.440311	0.885057	1.60763	2.53936	3.4414	4.57711	2773.91	1.00053
	w_crab	0.119064	0.00225081	0.122159	6.88052e-14	0.000106604	0.0104435	0.0806452	0.197411	0.304665	0.405796	2945.57	1.00059
c		mean	se_mean	sd	0.025	0.1	0.25	0.5	0.75	0.9	0.975	n_eff	Rhat
	crab	1.39025	0.000117683	0.00948821	1.37202	1.37801	1.38366	1.39028	1.39671	1.40235	1.40877	6500.39	0.999923
	wave_opt	1.1738	0.000148371	0.0105956	1.15202	1.15994	1.16698	1.17406	1.18099	1.1871	1.19339	5099.83	1.00029
	p	-0.0873567	0.000252016	0.0180962	-0.122037	-0.110408	-0.0997692	-0.0875098	-0.0752112	-0.0641641	-0.0518465	5156.09	0.999742
	Vg	0.00804696	5.34857e-05	0.00287239	0.00228064	0.00392901	0.00589647	0.00837775	0.0103628	0.0115967	0.0127053	2884.11	1.00058
	Vs	0.0975586	0.000994405	0.0573316	0.0148296	0.0332056	0.0564455	0.0886183	0.12759	0.171649	0.230231	3324.01	1.00072
	sd_phen	0.111418	4.3093e-05	0.0040221	0.103855	0.106343	0.10869	0.111287	0.114035	0.1167	0.119647	8711.49	0.99974
	Vs_Vp	7.83886	0.0783116	4.51902	1.19726	2.67643	4.5728	7.17659	10.2879	13.7919	18.2067	3329.94	1.00074
	w_crab	0.719109	0.00342367	0.170288	0.207225	0.50353	0.665423	0.769698	0.831741	0.870612	0.903848	2473.9	1.00117
log(ShellLength)		mean	se_mean	sd	0.025	0.1	0.25	0.5	0.75	0.9	0.975	n_eff	Rhat
	crab	2.18752	0.000228291	0.017931	2.15236	2.16421	2.17511	2.18781	2.20002	2.21051	2.2223	6169.23	0.99988
	wave_opt	1.47333	0.000286541	0.0203289	1.43156	1.44681	1.46004	1.47383	1.48737	1.49919	1.51127	5033.34	1.00014
	p	-0.115839	0.000687384	0.0504961	-0.213937	-0.18006	-0.150445	-0.116331	-0.0821811	-0.0501881	-0.0162501	5396.57	0.999894
	Vg	0.0237725	0.000206822	0.0100535	0.00608487	0.00994012	0.0158606	0.023752	0.0317992	0.0374543	0.0417743	2362.86	1.00054
	Vs	0.227464	0.00248774	0.123308	0.0242662	0.067515	0.130183	0.221565	0.314273	0.392274	0.47201	2456.8	1.00025
	sd_phen	0.205459	8.38764e-05	0.00742734	0.191691	0.195956	0.200418	0.205209	0.210279	0.215295	0.220588	7841.26	1.00008
	Vs_Vp	5.39531	0.0587753	2.91188	0.576247	1.59387	3.07896	5.2611	7.479	9.32608	11.1483	2454.46	1.00024
	w_crab	0.295673	0.00366695	0.178222	2.44346e-05	0.0224911	0.144869	0.315353	0.444214	0.520561	0.583114	2362.17	1.00055

### Sheet: g=2, Vg crab
gw		mean	se_mean	sd	0.025	0.1	0.25	0.5	0.75	0.9	0.975	n_eff	Rhat
	crab	0.0916264	1.25326e-05	0.000920452	0.0897882	0.0904135	0.0910165	0.0916422	0.0922494	0.0928051	0.0934049	5394.14	0.999868
	wave_opt	0.129913	9.943e-06	0.000738967	0.128494	0.128974	0.129406	0.129911	0.130419	0.130864	0.131346	5523.52	0.99991
	p	0.00959416	2.38986e-05	0.00223633	0.00522188	0.00668052	0.00807951	0.00956552	0.011137	0.0124847	0.0139229	8756.44	1.00021
	Vg	6.90621e-05	5.39773e-07	2.51713e-05	2.05055e-05	3.42135e-05	4.97412e-05	7.02184e-05	8.89092e-05	0.000101746	0.000112311	2174.64	1.00189
	Vs	0.000422786	4.31861e-06	0.000207317	4.41136e-05	0.000146865	0.000264594	0.000422648	0.000570488	0.00069301	0.000822942	2304.52	1.00176
	sd_phen	0.0105525	3.88046e-06	0.000385407	0.00982612	0.0100701	0.0102927	0.0105414	0.0107992	0.011058	0.0113373	9864.42	0.999898
	Vs_Vp	3.79994	0.0386814	1.85184	0.415885	1.32397	2.3699	3.80473	5.15962	6.22508	7.2841	2291.94	1.00178
	w_crab	0.178332	0.00255414	0.12567	1.1063e-07	0.00660705	0.0631327	0.177996	0.277426	0.348843	0.414624	2420.89	1.00175
log(gh)		mean	se_mean	sd	0.025	0.1	0.25	0.5	0.75	0.9	0.975	n_eff	Rhat
	crab	-2.22958	9.45311e-05	0.00756411	-2.24435	-2.23926	-2.23468	-2.22959	-2.22442	-2.2199	-2.21465	6402.74	0.999947
	wave_opt	-1.91018	7.54247e-05	0.00618064	-1.92209	-1.91805	-1.9143	-1.91016	-1.90606	-1.90234	-1.89801	6714.89	0.999987
	p	0.160283	0.000487452	0.0327877	0.0955989	0.11775	0.138697	0.160477	0.181793	0.201661	0.22361	4524.39	1.00045
	Vg	0.000853875	2.53845e-06	0.000168967	0.000526633	0.000639625	0.000741992	0.000852495	0.000966735	0.00106891	0.00118432	4430.61	1.00045
	Vs	0.00131639	0.000245468	0.00924972	2.06817e-05	8.82961e-05	0.000259227	0.000636882	0.00132292	0.00230378	0.00407718	1419.93	1.00178
	sd_phen	0.0858645	3.74858e-05	0.00306773	0.0801707	0.081962	0.0837455	0.0858618	0.0878409	0.0898089	0.0921583	6697.33	0.999849
	Vs_Vp	0.175879	0.0312756	1.18869	0.00281412	0.0119766	0.0353755	0.0873575	0.178475	0.314601	0.54356	1444.53	1.00172
	w_crab	0.00121847	0.000886523	0.0294134	0	2.53596e-253	1.93991e-86	2.89172e-35	1.71372e-17	2.47295e-10	3.56917e-06	1100.81	1.00271
log(r0)		mean	se_mean	sd	0.025	0.1	0.25	0.5	0.75	0.9	0.975	n_eff	Rhat
	crab	0.0051158	5.75957e-05	0.00520332	0.000136146	0.000515379	0.00142188	0.00352398	0.00707485	0.0117718	0.0193188	8161.71	0.999817
	wave_opt	0.0184321	0.000193182	0.0184988	0.000452448	0.00187725	0.00520649	0.0126149	0.0259445	0.0419545	0.0677818	9169.63	1.00028
	p	-0.074026	0.000406255	0.0324319	-0.137993	-0.115424	-0.0960909	-0.0740563	-0.0522112	-0.0324361	-0.0109963	6373.07	1.00025
	Vg	1.25844e-05	9.52048e-08	6.78724e-06	1.18711e-06	3.97231e-06	7.39701e-06	1.21824e-05	1.71869e-05	2.16677e-05	2.70315e-05	5082.4	1.00015
	Vs	58.9267	0.376587	34.0372	2.94393	12.1214	29.274	58.4982	87.8579	104.808	117.901	8169.15	1.00019
	sd_phen	1.52447	0.000709506	0.0575226	1.41441	1.45105	1.48479	1.5231	1.56238	1.59852	1.64159	6573.01	0.999798
	Vs_Vp	25.3201	0.159432	14.4472	1.28763	5.24512	12.7136	25.3029	37.9187	45.2315	48.807	8211.37	1.00016
	w_crab	0.999984	2.38102e-06	0.000209788	0.999918	0.99998	0.999995	0.999999	1	1	1	7763.1	0.999785
a0		mean	se_mean	sd	0.025	0.1	0.25	0.5	0.75	0.9	0.975	n_eff	Rhat
	crab	0.283968	2.95592e-05	0.00221254	0.279675	0.281144	0.282465	0.283963	0.285482	0.286813	0.288265	5602.65	1.00104
	wave_opt	0.354697	2.40493e-05	0.00190341	0.35099	0.352305	0.353405	0.354682	0.35594	0.357116	0.358542	6264.14	1.00014
	p	0.023028	5.67126e-05	0.00484161	0.0134985	0.016744	0.0197681	0.0230241	0.026415	0.0292474	0.0323304	7288.21	0.999783
	Vg	0.00031225	2.54639e-06	0.000126019	9.79405e-05	0.000147997	0.000213902	0.00030545	0.00040262	0.000487773	0.000564709	2449.2	1.00047
	Vs	0.00249834	2.81387e-05	0.00145495	0.000286743	0.000751538	0.00139976	0.00231457	0.00338891	0.00446037	0.00581066	2673.55	1.00045
	sd_phen	0.0248241	1.01555e-05	0.000908466	0.0231175	0.0236675	0.0242071	0.024803	0.0254144	0.0260103	0.0266942	8002.29	0.999765
	Vs_Vp	4.06604	0.0463039	2.3691	0.450474	1.2132	2.27706	3.77359	5.53972	7.25654	9.35829	2617.78	1.00057
	w_crab	0.324454	0.00370289	0.191348	0.000164643	0.0357123	0.16658	0.340407	0.476892	0.570669	0.651901	2670.33	1.00061
c		mean	se_mean	sd	0.025	0.1	0.25	0.5	0.75	0.9	0.975	n_eff	Rhat
	crab	1.39034	0.000119554	0.00960629	1.37112	1.37793	1.38407	1.39024	1.39688	1.40252	1.40896	6456.24	1.00006
	wave_opt	1.17387	0.000148068	0.0109282	1.15124	1.15957	1.16662	1.17419	1.1814	1.18755	1.19424	5447.2	1.00063
	p	-0.086986	0.000253518	0.0181903	-0.122395	-0.110127	-0.0989956	-0.0869676	-0.0752425	-0.0636657	-0.0502824	5148.3	1.00126
	Vg	0.00783182	6.01811e-05	0.00295561	0.00200829	0.00358011	0.00563686	0.00809093	0.010213	0.011523	0.0126607	2411.99	1.00121
	Vs	0.196719	0.00213988	0.110797	0.0301172	0.0656631	0.116864	0.180801	0.258328	0.343763	0.466926	2680.86	1.00113
	sd_phen	0.111399	4.40196e-05	0.00407034	0.103746	0.106171	0.108631	0.111293	0.114069	0.116671	0.119658	8550.05	1.00017
	Vs_Vp	15.8246	0.170176	8.77312	2.43618	5.3285	9.44983	14.7357	20.7338	27.578	37.0746	2657.74	1.00132
	w_crab	0.840682	0.00293334	0.126525	0.468987	0.708383	0.821399	0.878701	0.912833	0.932973	0.950541	1860.48	1.00285
log(ShellLength)		mean	se_mean	sd	0.025	0.1	0.25	0.5	0.75	0.9	0.975	n_eff	Rhat
	crab	2.18785	0.000223962	0.017453	2.15311	2.16612	2.17608	2.1877	2.19943	2.21052	2.22233	6072.82	1.0003
	wave_opt	1.47387	0.000291781	0.0204041	1.43312	1.44798	1.46004	1.47386	1.48793	1.49995	1.51287	4890.1	0.999743
	p	-0.114447	0.000761195	0.0510983	-0.212217	-0.17982	-0.148425	-0.115445	-0.0802904	-0.0490256	-0.0110493	4506.3	1.00005
	Vg	0.0238016	0.000189367	0.0100471	0.00556629	0.010117	0.0159317	0.0237306	0.0318512	0.0372983	0.041658	2814.95	1.0009
	Vs	0.482071	0.00444517	0.240712	0.0770984	0.171281	0.299788	0.466334	0.648781	0.801669	0.976071	2932.37	1.00109
	sd_phen	0.205355	7.90909e-05	0.00739187	0.191669	0.196085	0.200142	0.205089	0.210219	0.21495	0.220391	8734.84	1.00005
	Vs_Vp	11.44	0.106118	5.67603	1.844	4.15965	7.12569	11.0556	15.4708	19.1163	22.9856	2860.97	1.00109
	w_crab	0.528671	0.00379145	0.191613	0.0401557	0.230815	0.428403	0.578547	0.676169	0.728987	0.766865	2554.12	1.00142
